# Antimicrobial peptide databases and prediction tools: Toward a standard evaluation framework

**DOI:** 10.64898/2026.05.19.726290

**Authors:** Alejandro Cisterna-García, Alvaro M. González-López, Aspasia Vozi, María A. Esteban, Adrian Egli, Catherine Jutzeler, Jose Palma, Alvaro Sánchez-Ferrer, Juan A. Botía

## Abstract

Antimicrobial resistance (AMR) has a profound impact on animal and human health and is associated with substantial morbidity, mortality and public health costs. There is a clear need to develop novel, effective antibiotic agents, which can overcome the current AMR crisis. Antimicrobial peptides (AMPs) may offer such a solution and have attracted growing attention for their potential to combat AMR. In parallel, the growing availability of peptide sequences in public databases has stimulated the development of numerous machine learning and deep learning tools to predict antimicrobial activity computationally. However, it remains unclear how reliably these tools can be compared, as existing studies often rely on heterogeneous datasets and inconsistent evaluation protocols that may lead to data leakage and inflated performance estimates. This raises a central question: what evaluation criteria and benchmark resources are needed to enable fair, reproducible, and biologically meaningful assessment of AMP prediction tools? We address this question by focusing specifically on antibacterial peptides (ABPs). We first provide an overview of AMP databases relevant to antibacterial activity and compare their content, redundancy, and experimental metadata. We then critically assess existing computational tools for ABP prediction, highlighting key limitations related to dataset construction, affinity to certain sequences, data leakage, and inconsistent performance reporting. Based on these limitations, we propose a reference evaluation framework designed to improve comparability, reproducibility, and practical utility in ABP prediction. Finally, we provide targeted recommendations for AMP databases and future tool development to support more robust progress in the computational discovery of ABPs.
