## Supplementary file 2 for "Antimicrobial peptide databases and prediction tools: Toward a standard evaluation framework"

### Sheet: Hoja1
Tool	Publication year	Dataset size	Features	Model type	Model size	Evaluation strategy	Training data available	Test data available	Code available	AMP specificity	Final model files available	Usage method	Training required	Programming language	Data leakage	GitHub URL	Website URL	Evaluated
iAMP-2L	2013	1388/1440 (train), 920/920 (test)	PseAAC considering hydrophobicity, pK1, pK2, pI and molecular weight	FKNN	Non-parametric (stores full training set)	LOO-CV + Test	Yes	Yes	No	AMP/non-AMP + 10 AMP categories based on functional types	No	None	NA	Not reported	Yes	None	http://www.jci-bioinfo.cn/iAMP-2L (not available)	No
iAMPpred	2017	ABPs 3417/984, AVPs 739/893, AFPs 1496/1384, AMPs 5155/1384; AntiBP2 benchmark: 999/994 (train); AVPpred benchmark (AVPs): 544/544 (train), 60/60 (test); iAMP-2L benchmark: ABPs 770/2405 (train), AMPs 920/920 (test); 2089 AMPs from different organisms	AAC, PAAC, NAAC; hydrophobicity, net charge, isoelectric point; α-helix propensity, β-sheet propensity, turn propensity	SVM	Not reported	10-fold CV + Test	No	No	No	AMP/non-AMP, ABP/non-ABP, AVP/non-AVP, AFP/non-AFP	No	None	NA	R	NA	None	http://cabgrid.res.in:8080/amppred (not available)	No
AMP Scanner	2018	ABPs 712/712 (train), 354/354 (val), 712/712 (test)	Learned embeddings	CNN + LSTM	~2.0 × 10⁵ parameters (estimated)	10-fold CV + Test	Yes	Yes	Yes	ABP/non-AMP	Yes	Web GUI + Local	No	Python	No	https://github.com/dan-veltri/amp-scanner-v2	http://www.ampscanner.com/	Yes
AmPEP	2018	3268/166791 (train); iAMP-2L benchmark: ABPs 770/2405 (train), AMPs 920/920 (test)	Distribution descriptors of hydrophobicity, normalized van der Waals volume, polarity, polarizability, charge, secondary structure and solvent accessibility	RF	100 trees (RF)	10-fold CV + Test	Yes	No	No	AMP/non-AMP	No	None	NA	MATLAB	Yes	https://github.com/ShirleyWISiu/AmPEP	http://cbbio.cis.umac.mo/software/AmPEP (not available)	No
Macrel	2020	3268/165138 (train, from AmPEP); iAMP-2L benchmark: ABPs 770/2405 (train), AMPs 920/920 (test); hemolytic: 442/442 (train), 110/110 (test)	FET, solvent accessibility, AAC, charge, pI, instability, aliphaticity, propensity to bind to membranes, hydrophobicity	RF	101 trees (RF)	Test + OOB (for overlapping data)	Yes	No	Yes	AMP/non-AMP, hemolysis	Yes	Web GUI + Local	No	Python and R	Yes (addressed with OOB estimates)	https://github.com/BigDataBiology/macrel https://github.com/BigDataBiology/macrel2020benchmark	https://big-data-biology.org/software/macrel	Yes
amPEPpy	2021	From AmPEP: 3268/3268 (count-balanced train), 3268/3268 (length/count-balanced train)	Distribution descriptors of hydrophobicity, normalized van der Waals volume, polarity, polarizability, charge, secondary structure and solvent accessibility	RF	128-160 trees (RF)	Bootstrap with OOB	Yes	None (internal OOB)	Yes	AMP/non-AMP	Yes	Local	No	Python	Yes	https://github.com/tlawrence3/amPEPpy	None	Yes
LMPred	2022	AMP Scanner set (ABPs): 712/712 (train), 354/354 (val), 712/712 (test); LMPred set: 1503/1502 (train), 752/752 (val), 1503/1504 (test)	Pre-trained PLM embeddings	Frozen PLM + CNN	~1.0 × 10⁸ parameters (estimated)	10-fold CV + Test	Yes	Yes	Yes	AMP/non-AMP	No	Local	Yes	Python	No	https://github.com/williamdee1/LMPred_AMP_Prediction	None	Yes
AMPlify	2022	3338/3338 (train); 835/835 (test)	One-hot amino acid encoding	Bi-LSTM + Attention	~6.6 × 10⁶ parameters each submodel, 5 in total (estimated)	Stratified 10-fold CV + Test	Yes	Yes	Yes	AMP/non-AMP	Yes	Local	No	Python	No	https://github.com/bcgsc/AMPlify	None	Yes
AMPpred-EL	2022	4429/4429 (train), 1107/1107 (val); Jing Xu et al. test: 1536/1536	Kmer, DP, DT, and CTDD	LightGBM + LR	Not reported	Test	No	No	No	AMP/non-AMP	No	None	NA	Python	NA	None	None	No
Ma et al. (2022)	2022	8290/74838 (train), 1085/58776 (test); tuning: bacteriocins 677/5541	Amino acid integer encoding (1-20)	CNN + (Attention or LSTM) + BERT	~1.1 × 10⁸ parameters (estimated)	10-fold CV + Test	No	Yes	Yes	AMP/non-AMP	Yes	Local	No	Python and Perl	Yes	https://github.com/mayuefine/c_AMPs-prediction	None	Yes
CAMPR4 prediction server	2023	Synthetic + Natural AMPs: (1592 + 2328)/3920 (split 60/30/10); external: 159/159 (synthetic), 233/233 (natural)	Sequence-based composition and physicochemical properties	RF, SVM, ANN (separate models)	Not reported	10-fold CV + Test	No	No	No	Natural/Synthetic: AMP/non-AMP	No	Web GUI	No	R	NA	None	https://camp.bicnirrh.res.in/#	Yes
AMP-BERT	2023	AMP Scanner: ABPs 1778/1778 (train); test: 2065/1908 (DRAMP/AmPEP)	Fine-tuned PLM embeddings (CLS token)	ProtBERT	~4.2 × 10⁸ parameters (estimated)	10-fold CV + Test	Yes	Yes	Yes	AMP/non-AMP	No	Local	Yes	Python	Yes	https://github.com/GIST-CSBL/AMP-BERT	None	Yes
AMPFinder	2023	D1: 3594/3925; D2: 2455 ABPs; iAMP-2L test: 920/920	S1: CTD, DPC, AAindex1 and BLOSUM80. S2: Pre-trained PLM embeddings	RF + (Frozen PLMs + Bi-LSTM + Bi-GRU + FCN + Attention)	Not reported	10-fold CV + Test + Cases study	Yes	Yes	Yes	AMP/non-AMP + 10 AMP categories based on functional types	Yes	Local GUI	No	Python	Yes	https://github.com/abcair/AMPFinder	None	Yes
GEU-AMP50	2023	723/723 (train), 310/310 (test)	AAC	MLP	249 parameters	Test	No	No	No	AMP/non-AMP	No	None	NA	Python	NA	None	None	No
AMP-GSM	2023	D1: anti-Gram− 231/114, anti-Gram+ 165/194; D2, AMP Scanner (ABPs): 1778/1778; D3 (AIP): 1258/1887	Grouped peptide descriptors: physicochemical properties, AAC, DPC, CTD, autocorrelations (Moreau-Broto, Moran, Geary), SOCN, QSO, PseAAC (final model dominated by physicochemical)	RF	Not reported	100× MCCV (90/10 split, feature selection) + 10× and 5× MCCV (comparison)	No	No	No	AMP/non-AMP, AIP/non-AIP	No	None	NA	Python	NA	None	None	No
AMP-RNNpro	2024	2865/3348 (train), 2389/1998 (test)	AAC, ASDC, DP, GAAC, CKSAAGP, Moran, NMBroto, PseKRAAC	(KNN + RF + XGB + EX) + RNN	~4 × 10⁴ parameters (estimated)	10-fold CV + Test	Yes	Yes	No	AMP/non-AMP	No	None	NA	Python	Yes	https://github.com/Shazzad-Shaon3404/Antimicrobials_.git	https://probable-mellow-loon.anvil.app/ (not functional)	No
PyAMPA	2024	From AMPlify: 3338/3338; CPPs 462/462; hemolytic peptides 3007/4173; toxic peptides 1156/2457. Split 60/20/20 for all	Vectorized 2-mer tokens	RF, MVR	250 trees (RF)	CV + Test	No	No	Yes	AMP/non-AMP + Strain level MIC + Hemolysis + Toxicity + Half-life + CPC	Yes	Local GUI	No	Python	NA	https://github.com/SysBioUAB/PyAMPA	None	Yes
AGRAMP	2024	AMPs: 1500 (train), 139 (test); 3× non-AMPs: 1500 (train), 139 (test)	N-gram likelihood. 2/3-gram, 3/9-letter alphabet	RF	Not reported	5-fold CV + Test	Yes	Yes	No	AMP against phytopathogenic bacteria/non-AMP	No	Web GUI	No	Python	Yes	None	http://omics.gmu.edu/agramp	Yes
PepNet	2024	Main datasets: AMPs 2682/2658 (train), 656/680 (val), 835/835 (test); AIPs 1003/1513 (train), 255/374 (val), 420/629 (test); toxic peptides 1301/1326 (train), 341/316 (val), 290/290 (test)	One-hot amino acid encoding , 8 physicochemical indices, 6 physicochemical attributes, pre-trained PLM embeddings	ProtT5 + Dilated CNN + Transformer	~3.0 × 10⁹ parameters (estimated)	Test	Yes	Yes	Yes	AMP/non-AMP, AIP/non-AIP, toxic/non-toxic	Yes	Web GUI + Local	No	Python	Yes	https://github.com/hjy23/PepNet	http://liulab.top/PepNet/server	Yes
Bhangu et al. (2025)	2025	iAMPpred ABPs: 984/984 (203/191 splitted for test)	Charge, molecular weight, pI, aromaticity, gravy, Boman index, aliphatic index, hydrophobicity profile; α-helix (%), β-sheets (%), turns (%)	XGBoost (prediction) + LR (motif scoring)	Not reported	Nested 5-fold CV + Test (prediction) + 5-fold CV (motif scoring)	No	No	No	AMP/non-AMP	No	None	NA	Python	NA	None	None	No
KT-AMPpred	2025	AMPs 9781/9764 (train), 2564/2561 (test); ABPs 6583/6583 (train), 1695/1695 (test); AVPs 2321/2321 (train) 623/623 (test); AFPs 778/778 (train), 215/215 (test)	Pre-trained PLM embeddings	ProtT5	~1.3 × 10⁹ parameters (estimated)	Test	Yes	Yes	Yes	AMP/non-AMP, ABP/non-ABP, AVP/non-AVP, AFP/non-AFP	No	Local	Yes	Python	No	https://github.com/liangxiaodata/AMPpred	None	Yes
MSCMamba	2025	AMP, MIC pairs: 3259 (train), 815 (val), 719 (test)	One-hot amino acid encoding, position encoding, BLOSUM62 encoding, 20 physicochemical descriptors	MSCNN + Selective SSM	Not reported	5-fold CV + Test	No	No	No	AMP MIC (Escherichia coli values)	No	None	NA	Not reported	NA	None	None	No
PLAPD	2025	4134/4134 (split 80/20); from AMPlify: 3461/4172 (test)	Pre-trained PLM embeddings	ESM-2 + CNN + Transformer	~6.8 × 10⁸ parameters (estimated)	Test	Yes	No	Yes	AMP/non-AMP	No	Local	Yes	Python	No	https://github.com/lichaozhang2/PLAPD	None	Yes
DLFea4AMPGen	2025	20 datasasets for 18 bioactivities. Main datasets: ABPs 6583/6583 (train), 1695/1695 (test); AFPs 778/778 (train), 215/215 (test); AOPs 582/541 (train), 146/135 (test)	Pre-trained PLM embeddings	MP-BERT	~4.5 × 10⁷ parameters (estimated)	10-fold CV + Test	Yes	Yes	Yes	AMP/non-AMP, AFP/non-AFP, AOP/non-AOP	Yes	Local	No	Python	No	https://github.com/hgao12345/DLFea4AMPGen	None	Yes
AMP-CapsNet	2026	1085/1316 (train and test)	AAC, DPC	CNN + Attention + CapsNet	AAC/DPC: ~3.3 × 10⁴ / ~2.25 × 10⁵ parameters (estimated)	5-fold CV + Test	No	No	Yes	AMP/non-AMP	No	Local	NA	Python	Yes	https://github.com/ali-ghulam/AMP-CapsNet	None	No
MultiAMP	2026	5985/5985 (train), 1234/4121 (test)	Pre-trained PLM embeddings, one-hot amino acid encoding, position embedding, ESMFold-predicted geometric features	ESM-2 + Bi-LSTM + GVP-GNN + Attention + Transformer	~6.9 × 10⁸ parameters (estimated)	Test	Yes	Yes	Yes	AMP/non-AMP	Yes	Local	No	Python	No	https://github.com/jiayili11/multi-amp	None	Yes
Note
